# Stepwise and lineage-specific divergence of a major immune co-chaperone complex in leptosporangiate ferns

**DOI:** 10.64898/2025.12.17.694876

**Authors:** Hyeon-Min Jeong, Yu Sugihara, Michael W. Webster, Philip Carella

## Abstract

Protein-protein interactions are essential for proper cellular function and are often under strong evolutionary pressures to maintain their stability and specificity. In plants, a broadly distributed chaperone complex comprised of the RAR1 (REQUIRED FOR MLA12 RESISTANCE 1) and SGT1 (SUPRESSOR OF THE G2 ALLELE OF SKP1) co-chaperones alongside the HSP90 (HEAT SHOCK PROTEIN90) core chaperone are important for immunity. Despite its importance in flowering plants, a deeper understanding of how this complex evolved remains limited. Here, we examine the molecular evolutionary history of the RAR1-SGT1 interaction across land plants. We identified a lineage-specific divergence of the RAR1-SGT1 binding interface in vascular non-seed ferns, which renders orthologs unable to interact outside of their lineage. Further investigation of interface diversity uncovered a single amino acid residue in RAR1 and three corresponding residues in SGT1 that collectively dictate binding specificity. Ancestral state reconstruction supported stepwise evolution of specificity in SGT1 in leptopsporangiate ferns, which was initiated by a promiscuous intermediate state that widened its capacity to bind RAR1 before subsequent mutations locked in specificity. Our data highlight the broad conservation of the RAR1-SGT1 interface and the coevolutionary dynamics that shaped interface maintenance during lineage-specific diversification.
