## Supplementary material for "Stepwise and lineage-specific divergence of a major immune co-chaperone complex in leptosporangiate ferns": Table S1

### Sheet: Sheet1
Taxonomic clade	Order	Family	Species	Number of RAR1 homologs	Number of SGT1 homologs	Source
Charophytes	Mesostigmatales		Mesostigma viride NIES-296	1	1	Liang et al., 2020, DOE-JGI, Phycocosm, https://phycocosm.jgi.doe.gov/phycocosm/home
Charophytes	Charales		Chara braunii	1	1	Sterck et al., 2012, ORCAE, http://bioinformatics.psb.ugent.be/orcae/
Charophytes	Klebsormidiales		Klebsormidium nitens NIES-2285	1	1	Hori et al., 2014, v1.1, DOE-JGI, Phycocosm, https://phycocosm.jgi.doe.gov/phycocosm/home
Charophytes	Chlorokybales		Chlorokybus atmophyticus CCAC 0220	1	0	Wang et al., 2020, DOE-JGI, Phycocosm, https://phycocosm.jgi.doe.gov/phycocosm/home
Charophytes	Zygnematales		Mesotaenium endlicherianum SAG 12.97	1	1	Cheng et al., 2019, DOE-JGI, Phycocosm, https://phycocosm.jgi.doe.gov/phycocosm/home
Charophytes	Zygnematales		Mesotaenium kramstae Lemmermann NIES-657	1	1	v3.0, DOE-JGI, Phycocosm, https://phycocosm.jgi.doe.gov/phycocosm/home
Hornworts	Anthocerotales	Anthocerotaceae	Anthoceros punctatus	1	1	SymDB, https://www.polebio.lrsv.ups-tlse.fr/symdb/
Hornworts	Anthocerotales	Anthocerotaceae	Anthoceros agrestis Oxford	0	1	SymDB, https://www.polebio.lrsv.ups-tlse.fr/symdb/
Hornworts	Dendrocerotales	Dendrocerotaceae	Megaceros flagellaris	1	1	SymDB, https://www.polebio.lrsv.ups-tlse.fr/symdb/
Hornworts	Dendrocerotales	Dendrocerotaceae	Nothoceros aenigmaticus	0	1	SymDB, https://www.polebio.lrsv.ups-tlse.fr/symdb/
Hornworts	Dendrocerotales	Dendrocerotaceae	Nothoceros vincentianus	1	1	SymDB, https://www.polebio.lrsv.ups-tlse.fr/symdb/
Hornworts	Anthocerotales	Anthocerotaceae	Paraphymatoceros hallii	1	1	SymDB, https://www.polebio.lrsv.ups-tlse.fr/symdb/
Hornworts	Notothyladales	Notothyladaceae	Phaeoceros carolinianus	1	2	SymDB, https://www.polebio.lrsv.ups-tlse.fr/symdb/
Liverworts	Treubiales	Treubiaceae	Treubia lacunosa	1	1	SymDB, https://www.polebio.lrsv.ups-tlse.fr/symdb/
Liverworts	Pelliales	Pelliaceae	Pellia cf. epiphylla	1	1	SymDB, https://www.polebio.lrsv.ups-tlse.fr/symdb/
Liverworts	Pelliales	Pelliaceae	Pellia neesiana	1	1	SymDB, https://www.polebio.lrsv.ups-tlse.fr/symdb/
Liverworts	Pallaviciniales	Pallaviciniaceae	Pallavicinia lyellii	1	1	SymDB, https://www.polebio.lrsv.ups-tlse.fr/symdb/
Liverworts	Jungermanniales	Schistochilaceae	Schistochila sp.	1	1	SymDB, https://www.polebio.lrsv.ups-tlse.fr/symdb/
Liverworts	Jungermanniales	Scapaniaceae	Scapania nemorosa	1	1	SymDB, https://www.polebio.lrsv.ups-tlse.fr/symdb/
Liverworts	Jungermanniales	Anastrophyllaceae	Barbilophozia barbata	1	1	SymDB, https://www.polebio.lrsv.ups-tlse.fr/symdb/
Liverworts	Jungermanniales	Calypogeiaceae	Calypogeia fissa	1	1	SymDB, https://www.polebio.lrsv.ups-tlse.fr/symdb/
Liverworts	Jungermanniales	Lepidoziaceae	Bazzania trilobata	1	1	SymDB, https://www.polebio.lrsv.ups-tlse.fr/symdb/
Liverworts	Jungermanniales	Cephaloziaceae	Odontoschisma prostratum	0	1	SymDB, https://www.polebio.lrsv.ups-tlse.fr/symdb/
Liverworts	Porellales	Frullaniaceae	Frullania sp.	1	0	SymDB, https://www.polebio.lrsv.ups-tlse.fr/symdb/
Liverworts	Porellales	Frullaniaceae	Frullania spp.	1	1	SymDB, https://www.polebio.lrsv.ups-tlse.fr/symdb/
Liverworts	Porellales	Porellaceae	Porella pinnata	0	1	SymDB, https://www.polebio.lrsv.ups-tlse.fr/symdb/
Liverworts	Porellales	Porellaceae	Porella navicularis	0	1	SymDB, https://www.polebio.lrsv.ups-tlse.fr/symdb/
Liverworts	Porellales	Radulaceae	Radula lindenbergiana	1	1	SymDB, https://www.polebio.lrsv.ups-tlse.fr/symdb/
Liverworts	Ptilidiales	Ptilidiaceae	Ptilidium pulcherrimum	1	1	SymDB, https://www.polebio.lrsv.ups-tlse.fr/symdb/
Liverworts	Sphaerocarpales	Sphaerocarpaceae	Sphaerocarpos texanus	1	0	SymDB, https://www.polebio.lrsv.ups-tlse.fr/symdb/
Liverworts	Lunulariales	Lunulariaceae	Lunularia cruciata	0	1	SymDB, https://www.polebio.lrsv.ups-tlse.fr/symdb/
Liverworts	Marchantiales	Conocephalaceae	Conocephalum conicum	1	1	SymDB, https://www.polebio.lrsv.ups-tlse.fr/symdb/
Liverworts	Marchantiales	Ricciaceae	Ricciocarpos natans	1	1	SymDB, https://www.polebio.lrsv.ups-tlse.fr/symdb/
Liverworts	Marchantiales	Marchantiaceae	Marchantia emarginata	1	0	SymDB, https://www.polebio.lrsv.ups-tlse.fr/symdb/
Liverworts	Marchantiales	Marchantiaceae	Marchantia paleacea	1	1	SymDB, https://www.polebio.lrsv.ups-tlse.fr/symdb/
Liverworts	Marchantiales	Marchantiaceae	Marchantia polymorpha ssp. montivagans	1	1	SymDB, https://www.polebio.lrsv.ups-tlse.fr/symdb/
Liverworts	Marchantiales	Marchantiaceae	Marchantia polymorpha ssp. polymorpha	1	0	SymDB, https://www.polebio.lrsv.ups-tlse.fr/symdb/
Liverworts	Marchantiales	Marchantiaceae	Marchantia polymorpha ssp. ruderalis Tak1	1	1	SymDB, https://www.polebio.lrsv.ups-tlse.fr/symdb/
Mosses	Takakiales	Takakiaceae	Takakia lepidozioides	1	1	SymDB, https://www.polebio.lrsv.ups-tlse.fr/symdb/
Mosses	Sphagnales	Sphagnaceae	Spahgnum fallax	1	1	SymDB, https://www.polebio.lrsv.ups-tlse.fr/symdb/
Mosses	Sphagnales	Sphagnaceae	Sphagnum lescurii	1	1	SymDB, https://www.polebio.lrsv.ups-tlse.fr/symdb/
Mosses	Sphagnales	Sphagnaceae	Sphagnum palustre	1	0	SymDB, https://www.polebio.lrsv.ups-tlse.fr/symdb/
Mosses	Sphagnales	Sphagnaceae	Sphagnum recurvum	1	1	SymDB, https://www.polebio.lrsv.ups-tlse.fr/symdb/
Mosses	Sphagnales	Sphagnaceae	Andreaea rupestris	1	1	SymDB, https://www.polebio.lrsv.ups-tlse.fr/symdb/
Mosses	Andreaeales	Andreaeaceae	Tetraphis pellucida	1	0	SymDB, https://www.polebio.lrsv.ups-tlse.fr/symdb/
Mosses	Tetraphidales	Tetraphidaceae	Polytrichum commune	1	1	SymDB, https://www.polebio.lrsv.ups-tlse.fr/symdb/
Mosses	Polytrichales	Polytrichaceae	Atrichum angustatum	1	1	SymDB, https://www.polebio.lrsv.ups-tlse.fr/symdb/
Mosses	Polytrichales	Polytrichaceae	Buxbaumia aphylla	1	1	SymDB, https://www.polebio.lrsv.ups-tlse.fr/symdb/
Mosses	Buxbaumiales	Buxbaumiaceae	Diphyscium foliosum	1	1	SymDB, https://www.polebio.lrsv.ups-tlse.fr/symdb/
Mosses	Diphysciales	Diphysciaceae	Physcomitrium patens	1	1	SymDB, https://www.polebio.lrsv.ups-tlse.fr/symdb/
Mosses	Funariales	Funariaceae	Physcomitrium sp.	1	1	Bi et al., 2024. Physcomitrum patens v6, DOE-JGI, https://phytozome-next.jgi.doe.gov/
Mosses	Funariales	Funariaceae	Encalypta streptocarpa	1	1	SymDB, https://www.polebio.lrsv.ups-tlse.fr/symdb/
Mosses	Funariales	Encalyptaceae	Philonotis fontana	1	1	SymDB, https://www.polebio.lrsv.ups-tlse.fr/symdb/
Mosses	Bartramiales	Bartramiaceae	Timmia austriaca	1	0	SymDB, https://www.polebio.lrsv.ups-tlse.fr/symdb/
Mosses	Timmiales	Timmiaceae	Scouleria aquatica	1	0	SymDB, https://www.polebio.lrsv.ups-tlse.fr/symdb/
Mosses	Scouleriales	Scouleriaceae	Racomitrium elongatum	1	1	SymDB, https://www.polebio.lrsv.ups-tlse.fr/symdb/
Mosses	Scouleriales	Scouleriaceae	Racomitrium varium	0	1	SymDB, https://www.polebio.lrsv.ups-tlse.fr/symdb/
Mosses	Grimmiales	Grimmiaceae	Syntrichia ruralis	1	1	Zhang et al., 2024
Mosses	Pottiales	Pottiaceae	Ceratodon purpureus	1	1	Carey et al., 2021, Ceratodon purpureus GG1 v1.1, DOE-JGI, https://phytozome-next.jgi.doe.gov/
Mosses	Dicranales	Dicranaceae	Dicranum scoparium	1	0	SymDB, https://www.polebio.lrsv.ups-tlse.fr/symdb/
Mosses	Dicranales	Leucobryaceae	Leucobryum albidum	1	1	SymDB, https://www.polebio.lrsv.ups-tlse.fr/symdb/
Mosses	Dicranales	Leucobryaceae	Leucobryum glaucum	1	0	SymDB, https://www.polebio.lrsv.ups-tlse.fr/symdb/
Mosses	Hedwigiales	Hedwigiaceae	Hedwigia ciliata	0	1	SymDB, https://www.polebio.lrsv.ups-tlse.fr/symdb/
Mosses	Bryales	Bryaceae	Bryum argenteum	1	1	SymDB, https://www.polebio.lrsv.ups-tlse.fr/symdb/
Mosses	Bryales	Bryaceae	Ptychostomum knowltonii (Bryum knowltonii)	1	1	Ma et al., 2025
Mosses	Bryales	Bryaceae	Rosulabryum cf. capillare	1	1	SymDB, https://www.polebio.lrsv.ups-tlse.fr/symdb/
Mosses	Bryales	Mniaceae	Plagiomnium insigne	1	0	SymDB, https://www.polebio.lrsv.ups-tlse.fr/symdb/
Mosses	Isobryales	Fontinalis	Fontinalis antipyretica	1	0	SymDB, https://www.polebio.lrsv.ups-tlse.fr/symdb/
Mosses	Orthotrichales	Orthotrichaceae	Orthotrichum lyellii	1	1	SymDB, https://www.polebio.lrsv.ups-tlse.fr/symdb/
Mosses	Aulacomniales	Aulacomniaceae	Aulacomnium heterostichum	1	1	SymDB, https://www.polebio.lrsv.ups-tlse.fr/symdb/
Mosses	Hypanales	Anomodontaceae	Anomodon attenuatus	0	1	SymDB, https://www.polebio.lrsv.ups-tlse.fr/symdb/
Mosses	Hypanales	Calliergonaceae	Calliergon cordifolium	1	0	SymDB, https://www.polebio.lrsv.ups-tlse.fr/symdb/
Mosses	Hypanales	Climaciaceae	Climacium dendroides	1	1	SymDB, https://www.polebio.lrsv.ups-tlse.fr/symdb/
Mosses	Hypanales	Hynaceae	Claopodium rostratum (Anomodon rostratus, Anocla)	1	1	SymDB, https://www.polebio.lrsv.ups-tlse.fr/symdb/
Mosses	Hypanales	Leucodontaceae	Leucodon brachypus	1	1	SymDB, https://www.polebio.lrsv.ups-tlse.fr/symdb/
Mosses	Hypanales	Leucodontaceae	Leucodon julaceus	1	1	SymDB, https://www.polebio.lrsv.ups-tlse.fr/symdb/
Mosses	Hypanales	Hylocomiaceae	Loeskeobryum brevirostre	1	0	SymDB, https://www.polebio.lrsv.ups-tlse.fr/symdb/
Mosses	Hypanales	Neckeraceae	Neckera douglasii	1	1	SymDB, https://www.polebio.lrsv.ups-tlse.fr/symdb/
Mosses	Hypanales	Hynaceae	Pseudotaxiphyllum elegans	1	1	SymDB, https://www.polebio.lrsv.ups-tlse.fr/symdb/
Mosses	Hypanales	Hynaceae	Stereodon subimponens	1	1	SymDB, https://www.polebio.lrsv.ups-tlse.fr/symdb/
Mosses	Hypanales	Thuidiaceae	Thuidium delicatulum	1	1	SymDB, https://www.polebio.lrsv.ups-tlse.fr/symdb/
Lycophytes	Lycopodiales	Lycopodiaceae	Lycopodiella appressa	1	0	SymDB, https://www.polebio.lrsv.ups-tlse.fr/symdb/
Lycophytes	Lycopodiales	Lycopodiaceae	Pseudolycopodiella caroliniana	1	1	SymDB, https://www.polebio.lrsv.ups-tlse.fr/symdb/
Lycophytes	Lycopodiales	Lycopodiaceae	Diphasiastrum complanatum	1	1	Diphasiastrum complanatum v3.1, DOE-JGI, Phytozome, http://phytozome-next.jgi.doe.gov/
Lycophytes	Lycopodiales	Lycopodiaceae	Diphasiastrum digitatum	1	0	SymDB, https://www.polebio.lrsv.ups-tlse.fr/symdb/
Lycophytes	Lycopodiales	Lycopodiaceae	Lycopodium annotinum	1	1	SymDB, https://www.polebio.lrsv.ups-tlse.fr/symdb/
Lycophytes	Lycopodiales	Lycopodiaceae	Lycopodium deuterodensum	1	1	SymDB, https://www.polebio.lrsv.ups-tlse.fr/symdb/
Lycophytes	Lycopodiales	Lycopodiaceae	Dendrolycopodium obscurum (Lycopodium obscurum)	0	1	SymDB, https://www.polebio.lrsv.ups-tlse.fr/symdb/
Lycophytes	Lycopodiales	Lycopodiaceae	Huperzia lucidula	1	0	SymDB, https://www.polebio.lrsv.ups-tlse.fr/symdb/
Lycophytes	Lycopodiales	Lycopodiaceae	Huperzia myrsinites	1	1	SymDB, https://www.polebio.lrsv.ups-tlse.fr/symdb/
Lycophytes	Lycopodiales	Lycopodiaceae	Huperzia selago	1	0	SymDB, https://www.polebio.lrsv.ups-tlse.fr/symdb/
Lycophytes	Lycopodiales	Lycopodiaceae	Huperzia squarrosa	1	1	SymDB, https://www.polebio.lrsv.ups-tlse.fr/symdb/
Lycophytes	Lycopodiales	Lycopodiaceae	Phylloglossum drummondii	1	1	SymDB, https://www.polebio.lrsv.ups-tlse.fr/symdb/
Lycophytes	Selaginalles	Selaginaceae	Selaginella acanthonota	1	1	SymDB, https://www.polebio.lrsv.ups-tlse.fr/symdb/
Lycophytes	Selaginalles	Selaginaceae	Selaginella apoda	1	1	SymDB, https://www.polebio.lrsv.ups-tlse.fr/symdb/
Lycophytes	Selaginalles	Selaginaceae	Selaginella cf. pallescens (Sellep)	1	1	SymDB, https://www.polebio.lrsv.ups-tlse.fr/symdb/
Lycophytes	Selaginalles	Selaginaceae	Selaginella lepidophylla	1	1	SymDB, https://www.polebio.lrsv.ups-tlse.fr/symdb/
Lycophytes	Selaginalles	Selaginaceae	Selaginella kraussiana	1	1	SymDB, https://www.polebio.lrsv.ups-tlse.fr/symdb/
Lycophytes	Selaginalles	Selaginaceae	Selaginella moellendorfii	1	1	SymDB, https://www.polebio.lrsv.ups-tlse.fr/symdb/
Lycophytes	Selaginalles	Selaginaceae	Selaginella selaginoides	1	0	SymDB, https://www.polebio.lrsv.ups-tlse.fr/symdb/
Lycophytes	Selaginalles	Selaginaceae	Selaginella moellendorffii (S. stauntoniana)	1	1	SymDB, https://www.polebio.lrsv.ups-tlse.fr/symdb/
Lycophytes	Selaginalles	Selaginaceae	Selaginella willdenowii	1	1	SymDB, https://www.polebio.lrsv.ups-tlse.fr/symdb/
Lycophytes	Isoetales	Isoetaceae	Isoetes sp.	1	1	SymDB, https://www.polebio.lrsv.ups-tlse.fr/symdb/
Lycophytes	Isoetales	Isoetaceae	Isoetes taiwanensis	1	2	Wickell et al., 2021, FernBase, https://fernbase.org/
Lycophytes	Isoetales	Isoetaceae	Isoetes tegetiformans	1	1	SymDB, https://www.polebio.lrsv.ups-tlse.fr/symdb/
Monilophytes	Equisetales		Equisetum diffusum	1	1	SymDB, https://www.polebio.lrsv.ups-tlse.fr/symdb/
Monilophytes	Equisetales		Equisetum hyemale	1	2	SymDB, https://www.polebio.lrsv.ups-tlse.fr/symdb/
Monilophytes	Ophioglossales		Botrypus virginianus	1	0	SymDB, https://www.polebio.lrsv.ups-tlse.fr/symdb/
Monilophytes	Ophioglossales		Sceptridium dissectum	1	1	SymDB, https://www.polebio.lrsv.ups-tlse.fr/symdb/
Monilophytes	Psilotales		Tmesipteris parva	1	0	SymDB, https://www.polebio.lrsv.ups-tlse.fr/symdb/
Monilophytes	Psilotales		Psilotum nudum	0	1	SymDB, https://www.polebio.lrsv.ups-tlse.fr/symdb/
Monilophytes	Marattiales		Angiopteris evecta	0	1	SymDB, https://www.polebio.lrsv.ups-tlse.fr/symdb/
Monilophytes	Osmundales		Osmunda sp.	1	1	SymDB, https://www.polebio.lrsv.ups-tlse.fr/symdb/
Monilophytes	Osmundales		Osmunda javanica	0	1	SymDB, https://www.polebio.lrsv.ups-tlse.fr/symdb/
Monilophytes	Hymenophyllales		Hymenophyllum dentatum	1	1	Ostria-Gallardo et al., 2020
Monilophytes	Hymenophyllales		Hymenophyllum caudiculatum	1	1	Ostria-Gallardo et al., 2020
Monilophytes	Gleicheniales		Dipteris conjugata	1	1	SymDB, https://www.polebio.lrsv.ups-tlse.fr/symdb/
Monilophytes	Schizaeales		Anemia tomentosa	1	1	SymDB, https://www.polebio.lrsv.ups-tlse.fr/symdb/
Monilophytes	Schizaeales		Lygodium japonicum	1	1	SymDB, https://www.polebio.lrsv.ups-tlse.fr/symdb/
Monilophytes	Salviniales		Marsilea vestita	1	1	Rahmatpour et al., 2022, FernBase, https://fernbase.org/
Monilophytes	Salviniales		Pilularia globulifera	0	1	SymDB, https://www.polebio.lrsv.ups-tlse.fr/symdb/
Monilophytes	Salviniales		Salvinia cucullata	1	1	Li et al., 2018, FernBase, https://fernbase.org/
Monilophytes	Salviniales		Azolla cf. caroliniana	0	1	SymDB, https://www.polebio.lrsv.ups-tlse.fr/symdb/
Monilophytes	Salviniales		Azolla filliculoides	1	1	Li et al., 2018, FernBase, https://fernbase.org/
Monilophytes	Cyatheales		Alsophila spinulosa	1	2	Huang et al., 2022
Monilophytes	Cyatheales		Culcita macrocarpa	1	1	SymDB, https://www.polebio.lrsv.ups-tlse.fr/symdb/
Monilophytes	Cyatheales		Thyrsopteris elegans	0	1	SymDB, https://www.polebio.lrsv.ups-tlse.fr/symdb/
Monilophytes	Polypodiales	Lindsaeaceae	Lindsaea linearis	1	1	SymDB, https://www.polebio.lrsv.ups-tlse.fr/symdb/
Monilophytes	Polypodiales	Lindsaeaceae	Lindsaea microphylla	1	2	SymDB, https://www.polebio.lrsv.ups-tlse.fr/symdb/
Monilophytes	Polypodiales	Pteridaceae	Adiantum aleuticum	1	0	SymDB, https://www.polebio.lrsv.ups-tlse.fr/symdb/
Monilophytes	Polypodiales	Pteridaceae	Adiantum capillus-veneris	0	1	Fang et al., 2022
Monilophytes	Polypodiales	Pteridaceae	Adiantum raddianum	1	1	SymDB, https://www.polebio.lrsv.ups-tlse.fr/symdb/
Monilophytes	Polypodiales	Pteridaceae	Argyrochosma nivea	1	0	SymDB, https://www.polebio.lrsv.ups-tlse.fr/symdb/
Monilophytes	Polypodiales	Pteridaceae	Ceratopteris richardii	1	1	Geng et al., 2021; Marchant et al., 2022, Ceratopteris richardii v2.1, DOE-JGI, Phytozome, http://phytozome-next.jgi.doe.gov/
Monilophytes	Polypodiales	Pteridaceae	Cryptogramma acrostichoides	1	1	SymDB, https://www.polebio.lrsv.ups-tlse.fr/symdb/
Monilophytes	Polypodiales	Pteridaceae	Gaga arizonica	1	1	SymDB, https://www.polebio.lrsv.ups-tlse.fr/symdb/
Monilophytes	Polypodiales	Pteridaceae	Myriopteris rufa	1	1	SymDB, https://www.polebio.lrsv.ups-tlse.fr/symdb/
Monilophytes	Polypodiales	Pteridaceae	Notholaena montieliae	1	1	SymDB, https://www.polebio.lrsv.ups-tlse.fr/symdb/
Monilophytes	Polypodiales	Pteridaceae	Pityrogramma trifoliata	1	0	SymDB, https://www.polebio.lrsv.ups-tlse.fr/symdb/
Monilophytes	Polypodiales	Pteridaceae	Parahemionitis cordata	0	1	SymDB, https://www.polebio.lrsv.ups-tlse.fr/symdb/
Monilophytes	Polypodiales	Pteridaceae	Pteris ensiformis	1	0	SymDB, https://www.polebio.lrsv.ups-tlse.fr/symdb/
Monilophytes	Polypodiales	Pteridaceae	Pteris vittata	0	1	SymDB, https://www.polebio.lrsv.ups-tlse.fr/symdb/
Monilophytes	Polypodiales	Pteridaceae	Vittaria appalachiana	1	1	SymDB, https://www.polebio.lrsv.ups-tlse.fr/symdb/
Monilophytes	Polypodiales	Dennstaedtiaceae	Dennstaedtia davallioides	1	1	SymDB, https://www.polebio.lrsv.ups-tlse.fr/symdb/
Monilophytes	Polypodiales	Hypodematiaceae	Leucostegia immersa	1	1	SymDB, https://www.polebio.lrsv.ups-tlse.fr/symdb/
Monilophytes	Polypodiales	Didymochlaenaceae	Didymochlaena truncatula	1	0	SymDB, https://www.polebio.lrsv.ups-tlse.fr/symdb/
Monilophytes	Polypodiales	Dryopteridaceae	Bolbitis repanda	0	1	SymDB, https://www.polebio.lrsv.ups-tlse.fr/symdb/
Monilophytes	Polypodiales	Dryopteridaceae	Polystichum acrostichoides	1	1	SymDB, https://www.polebio.lrsv.ups-tlse.fr/symdb/
Monilophytes	Polypodiales	Polypodiaceae	Phlebodium pseudoaureum	0	1	SymDB, https://www.polebio.lrsv.ups-tlse.fr/symdb/
Monilophytes	Polypodiales	Polypodiaceae	Phymatosorus grossus	0	1	SymDB, https://www.polebio.lrsv.ups-tlse.fr/symdb/
Monilophytes	Polypodiales	Polypodiaceae	Pleopeltis polypodioides	1	1	SymDB, https://www.polebio.lrsv.ups-tlse.fr/symdb/
Monilophytes	Polypodiales	Polypodiaceae	Polypodium amorphum	1	1	SymDB, https://www.polebio.lrsv.ups-tlse.fr/symdb/
Monilophytes	Polypodiales	Polypodiaceae	Polypodium glycyrrhiza	1	1	SymDB, https://www.polebio.lrsv.ups-tlse.fr/symdb/
Monilophytes	Polypodiales	Polypodiaceae	Polypodium hesperium	1	1	SymDB, https://www.polebio.lrsv.ups-tlse.fr/symdb/
Monilophytes	Polypodiales	Davalliaceae	Davallia fejeensis	0	1	SymDB, https://www.polebio.lrsv.ups-tlse.fr/symdb/
Monilophytes	Polypodiales	Cystopteridaceae	Cystopteris fragilis	1	1	SymDB, https://www.polebio.lrsv.ups-tlse.fr/symdb/
Monilophytes	Polypodiales	Cystopteridaceae	Cystopteris protrusa	1	1	SymDB, https://www.polebio.lrsv.ups-tlse.fr/symdb/
Monilophytes	Polypodiales	Cystopteridaceae	Cystopteris reevesiana	1	1	SymDB, https://www.polebio.lrsv.ups-tlse.fr/symdb/
Monilophytes	Polypodiales	Cystopteridaceae	Gymnocarpium dryopteris	1	0	SymDB, https://www.polebio.lrsv.ups-tlse.fr/symdb/
Monilophytes	Polypodiales	Diplaziopsidaceae	Homalosorus pycnocarpos	1	1	SymDB, https://www.polebio.lrsv.ups-tlse.fr/symdb/
Monilophytes	Polypodiales	Aspleniaceae	Asplenium nidus	1	2	SymDB, https://www.polebio.lrsv.ups-tlse.fr/symdb/
Monilophytes	Polypodiales	Aspleniaceae	Asplenium platyneuron	1	0	SymDB, https://www.polebio.lrsv.ups-tlse.fr/symdb/
Monilophytes	Polypodiales	Thelypteridaceae	Thelypteris acuminata	1	1	SymDB, https://www.polebio.lrsv.ups-tlse.fr/symdb/
Monilophytes	Polypodiales	Woodsiaceae	Woodsia ilvensis	1	1	SymDB, https://www.polebio.lrsv.ups-tlse.fr/symdb/
Monilophytes	Polypodiales	Woodsiaceae	Woodsia scopulina	1	1	SymDB, https://www.polebio.lrsv.ups-tlse.fr/symdb/
Monilophytes	Polypodiales	Athyriaceae	Athyrium filix-femina	1	1	SymDB, https://www.polebio.lrsv.ups-tlse.fr/symdb/
Monilophytes	Polypodiales	Athyriaceae	Deparia lobato-crenata	1	1	SymDB, https://www.polebio.lrsv.ups-tlse.fr/symdb/
Monilophytes	Polypodiales	Athyriaceae	Diplazium wichurae	1	1	SymDB, https://www.polebio.lrsv.ups-tlse.fr/symdb/
Monilophytes	Polypodiales	Onocleaceae	Onoclea sensibilis	1	1	SymDB, https://www.polebio.lrsv.ups-tlse.fr/symdb/
Monilophytes	Polypodiales	Blechnaceae	Blechnum spicant	1	1	SymDB, https://www.polebio.lrsv.ups-tlse.fr/symdb/
Gymnosperms	Ginkgoales	Ginkgoaceae	Ginkgo biloba	0	1	SymDB, https://www.polebio.lrsv.ups-tlse.fr/symdb/
Gymnosperms	Cycadales	Cycadaceae	Cycas micholitzii	1	1	SymDB, https://www.polebio.lrsv.ups-tlse.fr/symdb/
Gymnosperms	Cycadales	Zamiaceae	Dioon edule	1	1	SymDB, https://www.polebio.lrsv.ups-tlse.fr/symdb/
Gymnosperms	Cycadales	Zamiaceae	Encephalartos barteri	1	1	SymDB, https://www.polebio.lrsv.ups-tlse.fr/symdb/
Gymnosperms	Cycadales	Zamiaceae	Stangeria eriopus	1	1	SymDB, https://www.polebio.lrsv.ups-tlse.fr/symdb/
Gymnosperms	Gnetales	Gnetaceae	Gnetum montanum	1	2	Wan et al., 2018
Gymnosperms	Ephedrales	Ephedraceae	Ephedra sinica	0	1	SymDB, https://www.polebio.lrsv.ups-tlse.fr/symdb/
Gymnosperms	Welwitschiales	Welwitschiaceae	Welwitschia mirabilis	1	1	SymDB, https://www.polebio.lrsv.ups-tlse.fr/symdb/
Gymnosperms	Pinales	Pinaceae	Abies lasiocarpa	1	1	SymDB, https://www.polebio.lrsv.ups-tlse.fr/symdb/
Gymnosperms	Pinales	Pinaceae	Cedrus libani	1	1	SymDB, https://www.polebio.lrsv.ups-tlse.fr/symdb/
Gymnosperms	Pinales	Pinaceae	Keteleeria evelyniana	1	1	SymDB, https://www.polebio.lrsv.ups-tlse.fr/symdb/
Gymnosperms	Pinales	Pinaceae	Larix speciosa	1	1	SymDB, https://www.polebio.lrsv.ups-tlse.fr/symdb/
Gymnosperms	Pinales	Pinaceae	Nothotsuga longibracteata	1	1	SymDB, https://www.polebio.lrsv.ups-tlse.fr/symdb/
Gymnosperms	Pinales	Pinaceae	Cathaya argyrophylla	0	1	SymDB, https://www.polebio.lrsv.ups-tlse.fr/symdb/
Gymnosperms	Pinales	Pinaceae	Picea abies	0	1	SymDB, https://www.polebio.lrsv.ups-tlse.fr/symdb/
Gymnosperms	Pinales	Pinaceae	Picea engelmannii	1	1	SymDB, https://www.polebio.lrsv.ups-tlse.fr/symdb/
Gymnosperms	Pinales	Pinaceae	Picea sitchensis	1	1	SymDB, https://www.polebio.lrsv.ups-tlse.fr/symdb/
Gymnosperms	Pinales	Pinaceae	Pinus jeffreyi	1	1	SymDB, https://www.polebio.lrsv.ups-tlse.fr/symdb/
Gymnosperms	Pinales	Pinaceae	Pinus parviflora	1	1	SymDB, https://www.polebio.lrsv.ups-tlse.fr/symdb/
Gymnosperms	Pinales	Pinaceae	Pinus pinaster	1	1	SymDB, https://www.polebio.lrsv.ups-tlse.fr/symdb/
Gymnosperms	Pinales	Pinaceae	Pinus ponderosa	1	1	SymDB, https://www.polebio.lrsv.ups-tlse.fr/symdb/
Gymnosperms	Pinales	Pinaceae	Pinus radiata	1	0	SymDB, https://www.polebio.lrsv.ups-tlse.fr/symdb/
Gymnosperms	Pinales	Pinaceae	Pinus taeda	0	1	Pinus taeda v2.01, PlantGenIE, https://plantgenie.org/
Gymnosperms	Pinales	Pinaceae	Pinus sylvestris	1	1	SymDB, https://www.polebio.lrsv.ups-tlse.fr/symdb/
Gymnosperms	Pinales	Pinaceae	Pseudolarix amabilis	1	0	SymDB, https://www.polebio.lrsv.ups-tlse.fr/symdb/
Gymnosperms	Pinales	Pinaceae	Pseudotsuga menziesii	1	1	SymDB, https://www.polebio.lrsv.ups-tlse.fr/symdb/
Gymnosperms	Pinales	Pinaceae	Pseudotsuga wilsoniana	1	1	SymDB, https://www.polebio.lrsv.ups-tlse.fr/symdb/
Gymnosperms	Pinales	Pinaceae	Tsuga heterophylla	1	1	SymDB, https://www.polebio.lrsv.ups-tlse.fr/symdb/
Gymnosperms	Araucariales	Araucariaceae	Agathis macrophylla	1	1	SymDB, https://www.polebio.lrsv.ups-tlse.fr/symdb/
Gymnosperms	Araucariales	Araucariaceae	Agathis robusta	1	0	SymDB, https://www.polebio.lrsv.ups-tlse.fr/symdb/
Gymnosperms	Araucariales	Araucariaceae	Araucaria rulei	1	1	SymDB, https://www.polebio.lrsv.ups-tlse.fr/symdb/
Gymnosperms	Araucariales	Araucariaceae	Wollemia nobilis	1	1	SymDB, https://www.polebio.lrsv.ups-tlse.fr/symdb/
Gymnosperms	Araucariales	Podocarpaceae	Acmopyle pancheri	1	1	SymDB, https://www.polebio.lrsv.ups-tlse.fr/symdb/
Gymnosperms	Araucariales	Podocarpaceae	Dacrydium balansae	1	1	SymDB, https://www.polebio.lrsv.ups-tlse.fr/symdb/
Gymnosperms	Araucariales	Podocarpaceae	Dacrycarpus compactus	1	1	SymDB, https://www.polebio.lrsv.ups-tlse.fr/symdb/
Gymnosperms	Araucariales	Podocarpaceae	Falcatifolium taxoides	1	1	SymDB, https://www.polebio.lrsv.ups-tlse.fr/symdb/
Gymnosperms	Araucariales	Podocarpaceae	Halocarpus bidwillii	1	1	SymDB, https://www.polebio.lrsv.ups-tlse.fr/symdb/
Gymnosperms	Araucariales	Podocarpaceae	Lagarostrobos franklinii	1	1	SymDB, https://www.polebio.lrsv.ups-tlse.fr/symdb/
Gymnosperms	Araucariales	Podocarpaceae	Microstrobos fitzgeraldii (Lepidothamnus sp.)	1	1	SymDB, https://www.polebio.lrsv.ups-tlse.fr/symdb/
Gymnosperms	Araucariales	Podocarpaceae	Manoao colensoi	1	1	SymDB, https://www.polebio.lrsv.ups-tlse.fr/symdb/
Gymnosperms	Araucariales	Podocarpaceae	Microcachrys tetragona	1	1	SymDB, https://www.polebio.lrsv.ups-tlse.fr/symdb/
Gymnosperms	Araucariales	Podocarpaceae	Nageia nagi	1	1	SymDB, https://www.polebio.lrsv.ups-tlse.fr/symdb/
Gymnosperms	Araucariales	Podocarpaceae	Parasitaxus usta	1	1	SymDB, https://www.polebio.lrsv.ups-tlse.fr/symdb/
Gymnosperms	Araucariales	Podocarpaceae	Phyllocladus hypophyllus	1	1	SymDB, https://www.polebio.lrsv.ups-tlse.fr/symdb/
Gymnosperms	Araucariales	Podocarpaceae	Podocarpus coriaceus	1	1	SymDB, https://www.polebio.lrsv.ups-tlse.fr/symdb/
Gymnosperms	Araucariales	Podocarpaceae	Podocarpus rubens	1	0	SymDB, https://www.polebio.lrsv.ups-tlse.fr/symdb/
Gymnosperms	Araucariales	Podocarpaceae	Prumnopitys andina	1	1	SymDB, https://www.polebio.lrsv.ups-tlse.fr/symdb/
Gymnosperms	Araucariales	Podocarpaceae	Retrophyllum minus	1	1	SymDB, https://www.polebio.lrsv.ups-tlse.fr/symdb/
Gymnosperms	Araucariales	Podocarpaceae	Saxegothaea conspicua	1	1	SymDB, https://www.polebio.lrsv.ups-tlse.fr/symdb/
Gymnosperms	Araucariales	Podocarpaceae	Sundacarpus amarus	1	1	SymDB, https://www.polebio.lrsv.ups-tlse.fr/symdb/
Gymnosperms	Cupressales	Sciadopityaceae	Sciadopitys verticillata	1	1	SymDB, https://www.polebio.lrsv.ups-tlse.fr/symdb/
Gymnosperms	Cupressales	Cupressaceae	Athrotaxis cupressoides	1	1	SymDB, https://www.polebio.lrsv.ups-tlse.fr/symdb/
Gymnosperms	Cupressales	Cupressaceae	Austrocedrus chilensis	1	1	SymDB, https://www.polebio.lrsv.ups-tlse.fr/symdb/
Gymnosperms	Cupressales	Cupressaceae	Calocedrus decurrens	1	1	SymDB, https://www.polebio.lrsv.ups-tlse.fr/symdb/
Gymnosperms	Cupressales	Cupressaceae	Callitris gracilis	0	1	SymDB, https://www.polebio.lrsv.ups-tlse.fr/symdb/
Gymnosperms	Cupressales	Cupressaceae	Callitris macleayana	1	1	SymDB, https://www.polebio.lrsv.ups-tlse.fr/symdb/
Gymnosperms	Cupressales	Cupressaceae	Chamaecyparis lawsoniana	1	1	SymDB, https://www.polebio.lrsv.ups-tlse.fr/symdb/
Gymnosperms	Cupressales	Cupressaceae	Cryptomeria japonica	1	1	SymDB, https://www.polebio.lrsv.ups-tlse.fr/symdb/
Gymnosperms	Cupressales	Cupressaceae	Cunninghamia lanceolata	1	1	SymDB, https://www.polebio.lrsv.ups-tlse.fr/symdb/
Gymnosperms	Cupressales	Cupressaceae	Cupressus dupreziana	1	1	SymDB, https://www.polebio.lrsv.ups-tlse.fr/symdb/
Gymnosperms	Cupressales	Cupressaceae	Diselma archeri	1	1	SymDB, https://www.polebio.lrsv.ups-tlse.fr/symdb/
Gymnosperms	Cupressales	Cupressaceae	Fokienia hodginsii	1	0	SymDB, https://www.polebio.lrsv.ups-tlse.fr/symdb/
Gymnosperms	Cupressales	Cupressaceae	Juniperus scopulorum	0	1	SymDB, https://www.polebio.lrsv.ups-tlse.fr/symdb/
Gymnosperms	Cupressales	Cupressaceae	Glyptostrobus pensilis	1	1	SymDB, https://www.polebio.lrsv.ups-tlse.fr/symdb/
Gymnosperms	Cupressales	Cupressaceae	Metasequoia glyptostroboides	1	1	SymDB, https://www.polebio.lrsv.ups-tlse.fr/symdb/
Gymnosperms	Cupressales	Cupressaceae	Microbiota decussata	1	1	SymDB, https://www.polebio.lrsv.ups-tlse.fr/symdb/
Gymnosperms	Cupressales	Cupressaceae	Papuacedrus papuana	1	1	SymDB, https://www.polebio.lrsv.ups-tlse.fr/symdb/
Gymnosperms	Cupressales	Cupressaceae	Pilgerodendron uviferum	1	1	SymDB, https://www.polebio.lrsv.ups-tlse.fr/symdb/
Gymnosperms	Cupressales	Cupressaceae	Platycladus orientalis	1	1	SymDB, https://www.polebio.lrsv.ups-tlse.fr/symdb/
Gymnosperms	Cupressales	Cupressaceae	Sequoiadendron giganteum Glaucum	1	1	SymDB, https://www.polebio.lrsv.ups-tlse.fr/symdb/
Gymnosperms	Cupressales	Cupressaceae	Taiwania cryptomerioides	1	1	SymDB, https://www.polebio.lrsv.ups-tlse.fr/symdb/
Gymnosperms	Cupressales	Cupressaceae	Taxodium distichum	1	1	SymDB, https://www.polebio.lrsv.ups-tlse.fr/symdb/
Gymnosperms	Cupressales	Cupressaceae	Tetraclinis sp.	1	1	SymDB, https://www.polebio.lrsv.ups-tlse.fr/symdb/
Gymnosperms	Cupressales	Cupressaceae	Thujopsis dolabrata	1	1	SymDB, https://www.polebio.lrsv.ups-tlse.fr/symdb/
Gymnosperms	Cupressales	Cupressaceae	Thuja pilcata	1	1	Shalev et al., 2022, Thuja plicata v3.1, DOE-JGI, Phytozome, http://phytozome-next.jgi.doe.gov/
Gymnosperms	Cupressales	Cupressaceae	Widdringtonia cedarbergensis	1	1	SymDB, https://www.polebio.lrsv.ups-tlse.fr/symdb/
Gymnosperms	Cupressales	Cupressaceae	Neocallitropsis pancheri	0	1	SymDB, https://www.polebio.lrsv.ups-tlse.fr/symdb/
Gymnosperms	Cupressales	Taxaceae	Amentotaxus argotaenia	1	1	SymDB, https://www.polebio.lrsv.ups-tlse.fr/symdb/
Gymnosperms	Cupressales	Taxaceae	Austrotaxus spicata	1	1	SymDB, https://www.polebio.lrsv.ups-tlse.fr/symdb/
Gymnosperms	Cupressales	Taxaceae	Pseudotaxus chienii	1	1	SymDB, https://www.polebio.lrsv.ups-tlse.fr/symdb/
Gymnosperms	Cupressales	Taxaceae	Taxus baccata	0	1	SymDB, https://www.polebio.lrsv.ups-tlse.fr/symdb/
Gymnosperms	Cupressales	Taxaceae	Taxus cuspidata	1	1	SymDB, https://www.polebio.lrsv.ups-tlse.fr/symdb/
Gymnosperms	Cupressales	Taxaceae	Torreya nucifera	1	1	SymDB, https://www.polebio.lrsv.ups-tlse.fr/symdb/
Gymnosperms	Cupressales	Taxaceae	Torreya taxifolia	1	1	SymDB, https://www.polebio.lrsv.ups-tlse.fr/symdb/
Gymnosperms	Cupressales	Taxaceae	Cephalotaxus harringtonia	1	1	SymDB, https://www.polebio.lrsv.ups-tlse.fr/symdb/
Angiosperms	Amborellales	Amborellaceae	Amborella trichopoda	1	1	SymDB, https://www.polebio.lrsv.ups-tlse.fr/symdb/
Angiosperms	Nymphaeales	Nymphaeaceae	Eurylae ferox	1	3	SymDB, https://www.polebio.lrsv.ups-tlse.fr/symdb/
Angiosperms	Nymphaeales	Nymphaeaceae	Nymphaea colorata	1	2	SymDB, https://www.polebio.lrsv.ups-tlse.fr/symdb/
Angiosperms	Alismatales	Alismatales	Spirodela polyrhiza	0	2	SymDB, https://www.polebio.lrsv.ups-tlse.fr/symdb/
Angiosperms	Alismatales	Zosteraceae	Zostera marina	1	1	SymDB, https://www.polebio.lrsv.ups-tlse.fr/symdb/
Angiosperms	Asparagales	Orchidaceae	Apostasia shenzhenica	1	1	SymDB, https://www.polebio.lrsv.ups-tlse.fr/symdb/
Angiosperms	Asparagales	Orchidaceae	Dendrobium catenatum	1	1	SymDB, https://www.polebio.lrsv.ups-tlse.fr/symdb/
Angiosperms	Asparagales	Orchidaceae	Phalaenopsis equestris	0	1	SymDB, https://www.polebio.lrsv.ups-tlse.fr/symdb/
Angiosperms	Poales	Bromeliaceae	Ananas comosus	1	2	SymDB, https://www.polebio.lrsv.ups-tlse.fr/symdb/
Angiosperms	Poales	Poaceae	Brachypodium distachyon	1	1	SymDB, https://www.polebio.lrsv.ups-tlse.fr/symdb/
Angiosperms	Poales	Poaceae	Oryza sativa	1	1	SymDB, https://www.polebio.lrsv.ups-tlse.fr/symdb/
Angiosperms	Poales	Poaceae	Hordeum vulgare	1	1	SymDB, https://www.polebio.lrsv.ups-tlse.fr/symdb/
Angiosperms	Poales	Poaceae	Setaria italica	1	1	SymDB, https://www.polebio.lrsv.ups-tlse.fr/symdb/
Angiosperms	Poales	Poaceae	Sorghum bicolor	1	1	SymDB, https://www.polebio.lrsv.ups-tlse.fr/symdb/
Angiosperms	Poales	Poaceae	Zea mays PH207	1	2	SymDB, https://www.polebio.lrsv.ups-tlse.fr/symdb/
Angiosperms	Zingiberales	Musaceae	Musa acuminata	1	3	SymDB, https://www.polebio.lrsv.ups-tlse.fr/symdb/
Angiosperms	Ranunculales	Ranunculaceae	Aquilegia coerulea	1	1	SymDB, https://www.polebio.lrsv.ups-tlse.fr/symdb/
Angiosperms	Proteales	Nelumbonaceae	Nelumbo nucifera	0	1	SymDB, https://www.polebio.lrsv.ups-tlse.fr/symdb/
Angiosperms	Malpighiales	Euphorbiaceae	Manihot esculenta	1	1	SymDB, https://www.polebio.lrsv.ups-tlse.fr/symdb/
Angiosperms	Malpighiales	Euphorbiaceae	Ricinus communis	1	1	SymDB, https://www.polebio.lrsv.ups-tlse.fr/symdb/
Angiosperms	Malpighiales	Salicaceae	Populus trichocarpa	1	2	SymDB, https://www.polebio.lrsv.ups-tlse.fr/symdb/
Angiosperms	Oxalidales	Cephalotaceae	Cephalotus follicularis	0	2	SymDB, https://www.polebio.lrsv.ups-tlse.fr/symdb/
Angiosperms	Fabales	Fabaceae	Arachis duranensis	0	2	SymDB, https://www.polebio.lrsv.ups-tlse.fr/symdb/
Angiosperms	Fabales	Fabaceae	Arachis hypogaea	1	3	SymDB, https://www.polebio.lrsv.ups-tlse.fr/symdb/
Angiosperms	Fabales	Fabaceae	Arachis ipaensis	0	2	SymDB, https://www.polebio.lrsv.ups-tlse.fr/symdb/
Angiosperms	Fabales	Fabaceae	Cajanus cajan	1	2	SymDB, https://www.polebio.lrsv.ups-tlse.fr/symdb/
Angiosperms	Fabales	Fabaceae	Castanospermum australe	0	3	SymDB, https://www.polebio.lrsv.ups-tlse.fr/symdb/
Angiosperms	Fabales	Fabaceae	Cicer arietinum ICC4958	1	2	SymDB, https://www.polebio.lrsv.ups-tlse.fr/symdb/
Angiosperms	Fabales	Fabaceae	Glycine max	1	5	SymDB, https://www.polebio.lrsv.ups-tlse.fr/symdb/
Angiosperms	Fabales	Fabaceae	Lablab purpureus	0	2	SymDB, https://www.polebio.lrsv.ups-tlse.fr/symdb/
Angiosperms	Fabales	Fabaceae	Lotus japonicus	0	1	SymDB, https://www.polebio.lrsv.ups-tlse.fr/symdb/
Angiosperms	Fabales	Fabaceae	Lupinus angustifolius	0	2	SymDB, https://www.polebio.lrsv.ups-tlse.fr/symdb/
Angiosperms	Fabales	Fabaceae	Medicago truncatula	1	2	SymDB, https://www.polebio.lrsv.ups-tlse.fr/symdb/
Angiosperms	Fabales	Fabaceae	Mucuna pruriens	0	1	SymDB, https://www.polebio.lrsv.ups-tlse.fr/symdb/
Angiosperms	Fabales	Fabaceae	Nissolia schottii	1	3	SymDB, https://www.polebio.lrsv.ups-tlse.fr/symdb/
Angiosperms	Fabales	Fabaceae	Phaseolus vulgaris	1	2	SymDB, https://www.polebio.lrsv.ups-tlse.fr/symdb/
Angiosperms	Fabales	Fabaceae	Trifolium pratense	1	2	SymDB, https://www.polebio.lrsv.ups-tlse.fr/symdb/
Angiosperms	Fabales	Fabaceae	Trifolium subterraneum Dailak	1	2	SymDB, https://www.polebio.lrsv.ups-tlse.fr/symdb/
Angiosperms	Fabales	Fabaceae	Vigna angularis	0	1	SymDB, https://www.polebio.lrsv.ups-tlse.fr/symdb/
Angiosperms	Fabales	Fabaceae	Vigna subterranea	1	2	SymDB, https://www.polebio.lrsv.ups-tlse.fr/symdb/
Angiosperms	Fabales	Fabaceae	Vigna unguiculata	0	2	SymDB, https://www.polebio.lrsv.ups-tlse.fr/symdb/
Angiosperms	Fabales	Fabaceae	Vigna radiata	0	1	SymDB, https://www.polebio.lrsv.ups-tlse.fr/symdb/
Angiosperms	Fabales	Fabaceae	Cercis canadensis	1	2	SymDB, https://www.polebio.lrsv.ups-tlse.fr/symdb/
Angiosperms	Fabales	Fabaceae	Chamaecrista fasciculata	1	2	SymDB, https://www.polebio.lrsv.ups-tlse.fr/symdb/
Angiosperms	Fabales	Fabaceae	Faidherbia albida	1	2	SymDB, https://www.polebio.lrsv.ups-tlse.fr/symdb/
Angiosperms	Fabales	Fabaceae	Mimosa pudica	1	0	SymDB, https://www.polebio.lrsv.ups-tlse.fr/symdb/
Angiosperms	Rosales	Rosaceae	Dryas drummondii	0	1	SymDB, https://www.polebio.lrsv.ups-tlse.fr/symdb/
Angiosperms	Rosales	Rosaceae	Fragaria vesca	1	1	SymDB, https://www.polebio.lrsv.ups-tlse.fr/symdb/
Angiosperms	Rosales	Rosaceae	Malus domestica	0	1	SymDB, https://www.polebio.lrsv.ups-tlse.fr/symdb/
Angiosperms	Rosales	Rosaceae	Prunus mume	1	1	SymDB, https://www.polebio.lrsv.ups-tlse.fr/symdb/
Angiosperms	Rosales	Rosaceae	Prunus persica	1	1	SymDB, https://www.polebio.lrsv.ups-tlse.fr/symdb/
Angiosperms	Rosales	Rosaceae	Pyrus x bretschneideri	1	1	SymDB, https://www.polebio.lrsv.ups-tlse.fr/symdb/
Angiosperms	Rosales	Rosaceae	Pyrus communis	0	2	SymDB, https://www.polebio.lrsv.ups-tlse.fr/symdb/
Angiosperms	Rosales	Rosaceae	Rosa chinensis	0	1	SymDB, https://www.polebio.lrsv.ups-tlse.fr/symdb/
Angiosperms	Rosales	Rosaceae	Rubus occidentalis	0	1	SymDB, https://www.polebio.lrsv.ups-tlse.fr/symdb/
Angiosperms	Rosales	Rhamnaceae	Discaria trinervis	0	2	SymDB, https://www.polebio.lrsv.ups-tlse.fr/symdb/
Angiosperms	Rosales	Rhamnaceae	Ziziphus jujuba cv. Dongzao	1	1	SymDB, https://www.polebio.lrsv.ups-tlse.fr/symdb/
Angiosperms	Rosales	Cannabaceae	Humulus lupulus	1	1	SymDB, https://www.polebio.lrsv.ups-tlse.fr/symdb/
Angiosperms	Rosales	Cannabaceae	Parasponia andersonii	1	1	SymDB, https://www.polebio.lrsv.ups-tlse.fr/symdb/
Angiosperms	Rosales	Cannabaceae	Trema orientalis	1	1	SymDB, https://www.polebio.lrsv.ups-tlse.fr/symdb/
Angiosperms	Rosales	Moraceae	Morus notabilis	0	2	SymDB, https://www.polebio.lrsv.ups-tlse.fr/symdb/
Angiosperms	Fagales	Fagaceae	Castanea mollissima	1	2	SymDB, https://www.polebio.lrsv.ups-tlse.fr/symdb/
Angiosperms	Fagales	Fagaceae	Quercus robur	1	1	SymDB, https://www.polebio.lrsv.ups-tlse.fr/symdb/
Angiosperms	Fagales	Juglandaceae	Juglans regia	1	1	SymDB, https://www.polebio.lrsv.ups-tlse.fr/symdb/
Angiosperms	Fagales	Casuarinaceae	Casuarina glauca	1	1	SymDB, https://www.polebio.lrsv.ups-tlse.fr/symdb/
Angiosperms	Cucurbitales	Cucurbitaceae	Citrullus lanatus	0	1	SymDB, https://www.polebio.lrsv.ups-tlse.fr/symdb/
Angiosperms	Cucurbitales	Cucurbitaceae	Cucumis melo	0	1	SymDB, https://www.polebio.lrsv.ups-tlse.fr/symdb/
Angiosperms	Cucurbitales	Cucurbitaceae	Cucumis sativus PI183967	1	1	SymDB, https://www.polebio.lrsv.ups-tlse.fr/symdb/
Angiosperms	Cucurbitales	Cucurbitaceae	Cucurbita maxima	1	1	SymDB, https://www.polebio.lrsv.ups-tlse.fr/symdb/
Angiosperms	Cucurbitales	Cucurbitaceae	Cucurbita moschata	0	1	SymDB, https://www.polebio.lrsv.ups-tlse.fr/symdb/
Angiosperms	Cucurbitales	Cucurbitaceae	Curcurbita pepo	0	1	SymDB, https://www.polebio.lrsv.ups-tlse.fr/symdb/
Angiosperms	Cucurbitales	Cucurbitaceae	Momordica charantia	1	1	SymDB, https://www.polebio.lrsv.ups-tlse.fr/symdb/
Angiosperms	Cucurbitales	Datiscaceae	Datisca glomerata	1	2	SymDB, https://www.polebio.lrsv.ups-tlse.fr/symdb/
Angiosperms	Cucurbitales	Begoniaceae	Begonia fuchsiodes	1	2	SymDB, https://www.polebio.lrsv.ups-tlse.fr/symdb/
Angiosperms	Sapindales	Rutaceae	Citrus clementina	1	1	SymDB, https://www.polebio.lrsv.ups-tlse.fr/symdb/
Angiosperms	Sapindales	Rutaceae	Citrus sinensis	1	0	SymDB, https://www.polebio.lrsv.ups-tlse.fr/symdb/
Angiosperms	Brassicales	Brassicaceae	Arabidopsis halleri	1	2	Arabidopsis halleri v2.1.0, DOE-JGI, Phytozome, http://phytozome-next.jgi.doe.gov/
Angiosperms	Brassicales	Brassicaceae	Arabidopsis lyrata	0	2	SymDB, https://www.polebio.lrsv.ups-tlse.fr/symdb/
Angiosperms	Brassicales	Brassicaceae	Arabidopsis thaliana	1	2	Araport11, DOE-JGI, Phytozome, http://phytozome-next.jgi.doe.gov/
Angiosperms	Brassicales	Brassicaceae	Boechera stricta	1	2	SymDB, https://www.polebio.lrsv.ups-tlse.fr/symdb/
Angiosperms	Brassicales	Brassicaceae	Brassica oleraceae capitata	0	2	SymDB, https://www.polebio.lrsv.ups-tlse.fr/symdb/
Angiosperms	Brassicales	Brassicaceae	Brassica rapa	1	3	SymDB, https://www.polebio.lrsv.ups-tlse.fr/symdb/
Angiosperms	Brassicales	Brassicaceae	Capsella grandiflora	0	2	SymDB, https://www.polebio.lrsv.ups-tlse.fr/symdb/
Angiosperms	Brassicales	Brassicaceae	Capsella rubella	0	2	SymDB, https://www.polebio.lrsv.ups-tlse.fr/symdb/
Angiosperms	Brassicales	Caricaceae	Carica papaya	1	0	SymDB, https://www.polebio.lrsv.ups-tlse.fr/symdb/
Angiosperms	Brassicales	Brassicaceae	Eutrema salsugineum	1	2	SymDB, https://www.polebio.lrsv.ups-tlse.fr/symdb/
Angiosperms	Brassicales	Cleomaceae	Tarenaya hassieriana	1	2	SymDB, https://www.polebio.lrsv.ups-tlse.fr/symdb/
Angiosperms	Malvales	Malvaceae	Theobroma cacao	1	1	SymDB, https://www.polebio.lrsv.ups-tlse.fr/symdb/
Angiosperms	Malvales	Malvaceae	Gossypium raimondii	1	3	SymDB, https://www.polebio.lrsv.ups-tlse.fr/symdb/
Angiosperms	Caryophyllales	Amaranthaceae	Beta vulgaris ssp vulgaris KWS2320	1	1	SymDB, https://www.polebio.lrsv.ups-tlse.fr/symdb/
Angiosperms	Caryophyllales	Amaranthaceae	Amaranthus hypochondriacus	0	1	SymDB, https://www.polebio.lrsv.ups-tlse.fr/symdb/
Angiosperms	Caryophyllales	Amaranthaceae	Spinacia oleracea	1	1	SymDB, https://www.polebio.lrsv.ups-tlse.fr/symdb/
Angiosperms	Caryophyllales	Caryophyllaceae	Dianthus caryophyllus	1	2	SymDB, https://www.polebio.lrsv.ups-tlse.fr/symdb/
Angiosperms	Caryophyllales	Chenopodiaceae	Chenopodium quinoa	1	1	SymDB, https://www.polebio.lrsv.ups-tlse.fr/symdb/
Angiosperms	Ericales	Ericaceae	Cavendishia cuatrecasasii	0	1	SymDB, https://www.polebio.lrsv.ups-tlse.fr/symdb/
Angiosperms	Ericales	Ericaceae	Ledum palustre	1	2	SymDB, https://www.polebio.lrsv.ups-tlse.fr/symdb/
Angiosperms	Ericales	Ericaceae	Monotropa uniflora	1	1	SymDB, https://www.polebio.lrsv.ups-tlse.fr/symdb/
Angiosperms	Ericales	Ericaceae	Rhododendron fortunei	0	1	SymDB, https://www.polebio.lrsv.ups-tlse.fr/symdb/
Angiosperms	Ericales	Ericaceae	Rhododendron scopulorum	0	2	SymDB, https://www.polebio.lrsv.ups-tlse.fr/symdb/
Angiosperms	Ericales	Ericaceae	Rhododendron williamsianum	0	2	SymDB, https://www.polebio.lrsv.ups-tlse.fr/symdb/
Angiosperms	Ericales	Ericaceae	Sarcodes sanguinea	1	2	SymDB, https://www.polebio.lrsv.ups-tlse.fr/symdb/
Angiosperms	Asterales	Asteraceae	Helianthus annuus	0	2	SymDB, https://www.polebio.lrsv.ups-tlse.fr/symdb/
Angiosperms	Apiales	Apiaceae	Daucus carota	0	1	SymDB, https://www.polebio.lrsv.ups-tlse.fr/symdb/
Angiosperms	Lamiales	Oleaceae	Fraxinus excelsior	1	1	SymDB, https://www.polebio.lrsv.ups-tlse.fr/symdb/
Angiosperms	Solanales	Convolvulaceae	Cuscuta campestris	0	1	SymDB, https://www.polebio.lrsv.ups-tlse.fr/symdb/
Angiosperms	Solanales	Solanaceae	Capsicum annuum	0	2	SymDB, https://www.polebio.lrsv.ups-tlse.fr/symdb/
Angiosperms	Solanales	Solanaceae	Nicotiana benthamiana	1	1	SymDB, https://www.polebio.lrsv.ups-tlse.fr/symdb/
Angiosperms	Solanales	Solanaceae	Petunia axillaris	1	2	SymDB, https://www.polebio.lrsv.ups-tlse.fr/symdb/
Angiosperms	Solanales	Solanaceae	Solanum lycopersicum	1	1	SymDB, https://www.polebio.lrsv.ups-tlse.fr/symdb/
Angiosperms	Solanales	Solanaceae	Solanum pennellii	0	1	SymDB, https://www.polebio.lrsv.ups-tlse.fr/symdb/
