## Supplementary material for "Stepwise and lineage-specific divergence of a major immune co-chaperone complex in leptosporangiate ferns": Table S2

### Sheet: Sheet1
Taxonomic clade	Order	Family	Species	sequence ID	paralog ID
Lycophytes	Isoetales	Isoetaceae	Isoetes taiwanensis	Itaiw_v1_scaffold_1_t00441-RA
Lycophytes	Isoetales	Isoetaceae	Isoetes taiwanensis	Itaiw_v1_contig_24_t43026-RA
Monilophytes	Equisetales		Equisetum diffusum	2008511
Monilophytes	Equisetales		Equisetum diffusum	2011007
Monilophytes	Polypodiales	Lindsaeaceae	Lindsaea microphylla	2004082
Monilophytes	Polypodiales	Lindsaeaceae	Lindsaea microphylla	2055113
Gymnosperms	Gnetales	Gnetaceae	Gnetum montanum	TnS000408583t03
Gymnosperms	Gnetales	Gnetaceae	Gnetum montanum	TnS000901283t01
Angiosperms	Nymphaeales	Nymphaeaceae	Eurylae ferox	8_16365306_16371856_g19948.t1_1_CDS_2836195283_17038
Angiosperms	Nymphaeales	Nymphaeaceae	Eurylae ferox	18_15334145_15342438_g26434.t1_1_CDS_2836120439_15601
Angiosperms	Nymphaeales	Nymphaeaceae	Eurylae ferox	15_4453943_4460855_g29400.t1_1_CDS_2836109441_19928
Angiosperms	Nymphaeales	Nymphaeaceae	Nymphaea colorata	Nycol.B02012.1
Angiosperms	Nymphaeales	Nymphaeaceae	Nymphaea colorata	Nycol.M00626.1
Angiosperms	Alismatales	Alismatales	Spirodela polyrhiza	Spipo18G0009800
Angiosperms	Alismatales	Alismatales	Spirodela polyrhiza	Spipo26G0007400
Angiosperms	Poales	Bromeliaceae	Ananas comosus	Aco006055.1
Angiosperms	Poales	Bromeliaceae	Ananas comosus	Aco010749.1
Angiosperms	Poales	Poaceae	Zea mays PH207	Zm00008a014387
Angiosperms	Poales	Poaceae	Zea mays PH207	Zm00008a032123
Angiosperms	Zingiberales	Musaceae	Musa acuminata	GSMUA_Achr4T15560_001
Angiosperms	Zingiberales	Musaceae	Musa acuminata	GSMUA_Achr7T10850_001
Angiosperms	Zingiberales	Musaceae	Musa acuminata	GSMUA_Achr7T14290_001
Angiosperms	Malpighiales	Salicaceae	Populus trichocarpa	Potri.017G149800.1
Angiosperms	Malpighiales	Salicaceae	Populus trichocarpa	Potri.004G071100.1
Angiosperms	Oxalidales	Cephalotaceae	Cephalotus follicularis	Cfol_v3_19611
Angiosperms	Oxalidales	Cephalotaceae	Cephalotus follicularis	Cfol_v3_19798
Angiosperms	Fabales	Fabaceae	Arachis duranensis	Aradu.XZ2EW	a
Angiosperms	Fabales	Fabaceae	Arachis duranensis	Aradu.IR41I	b
Angiosperms	Fabales	Fabaceae	Arachis hypogaea	arahy.Tifrunner.gnm1.ann1.K7FQ7Q.2	a
Angiosperms	Fabales	Fabaceae	Arachis hypogaea	arahy.Tifrunner.gnm1.ann1.4FT00Z.1	b1
Angiosperms	Fabales	Fabaceae	Arachis hypogaea	arahy.Tifrunner.gnm1.ann1.MU20M7.1	b2
Angiosperms	Fabales	Fabaceae	Arachis ipaensis	Araip.0178A	a
Angiosperms	Fabales	Fabaceae	Arachis ipaensis	Araip.LE6XA	b
Angiosperms	Fabales	Fabaceae	Cajanus cajan	Ccajan_13233	a
Angiosperms	Fabales	Fabaceae	Cajanus cajan	Ccajan_42123	b
Angiosperms	Fabales	Fabaceae	Castanospermum australe	Castanospermum04179-PA	a
Angiosperms	Fabales	Fabaceae	Castanospermum australe	Castanospermum05083-PA	b1
Angiosperms	Fabales	Fabaceae	Castanospermum australe	Castanospermum10590-PA	b2
Angiosperms	Fabales	Fabaceae	Cicer arietinum ICC4958	Ca_23219.1	a
Angiosperms	Fabales	Fabaceae	Cicer arietinum ICC4958	Ca_23007.1	b
Angiosperms	Fabales	Fabaceae	Glycine max	Glyma.01G222400.1	a1
Angiosperms	Fabales	Fabaceae	Glycine max	Glyma.11G021000.1	a2
Angiosperms	Fabales	Fabaceae	Glycine max	Glyma.09G128800.1	b1
Angiosperms	Fabales	Fabaceae	Glycine max	Glyma.16G176200.1	b2
Angiosperms	Fabales	Fabaceae	Glycine max	Glyma.10G230000.1	b3
Angiosperms	Fabales	Fabaceae	Lablab purpureus	Labpu000079g0078.1	a
Angiosperms	Fabales	Fabaceae	Lablab purpureus	Labpu001100g0005.1	b
Angiosperms	Fabales	Fabaceae	Lupinus angustifolius	Lup022119.1	a
Angiosperms	Fabales	Fabaceae	Lupinus angustifolius	Lup003996.1	b
Angiosperms	Fabales	Fabaceae	Medicago truncatula	MtrunA17_Chr5g0397161	a
Angiosperms	Fabales	Fabaceae	Medicago truncatula	MtrunA17_Chr6g0470241	b
Angiosperms	Fabales	Fabaceae	Nissolia schottii	Nissc2812S20328	a
Angiosperms	Fabales	Fabaceae	Nissolia schottii	Nissc11375S12934	b1
Angiosperms	Fabales	Fabaceae	Nissolia schottii	Nissc2388S18592	b2
Angiosperms	Fabales	Fabaceae	Phaseolus vulgaris	Phvul.002G160300.1	a
Angiosperms	Fabales	Fabaceae	Phaseolus vulgaris	Phvul.004G104600.1	b
Angiosperms	Fabales	Fabaceae	Trifolium pratense	Tp57577_TGAC_v2_mRNA6894	a
Angiosperms	Fabales	Fabaceae	Trifolium pratense	Tp57577_TGAC_v2_mRNA9474	b
Angiosperms	Fabales	Fabaceae	Trifolium subterraneum Dailak	Tsud_r3.0_G5012	a
Angiosperms	Fabales	Fabaceae	Trifolium subterraneum Dailak	Tsud_r3.0_G19219	b
Angiosperms	Fabales	Fabaceae	Vigna subterranea	Vigsu108730g0002.1	a
Angiosperms	Fabales	Fabaceae	Vigna subterranea	Vigsu107866g0032.1	b
Angiosperms	Fabales	Fabaceae	Vigna unguiculata	Vigun02g178800.1	a
Angiosperms	Fabales	Fabaceae	Vigna unguiculata	Vigun04g144500.1	b
Angiosperms	Fabales	Fabaceae	Cercis canadensis	Cerca3S23526	a
Angiosperms	Fabales	Fabaceae	Cercis canadensis	Cerca363S22631	b
Angiosperms	Fabales	Fabaceae	Chamaecrista fasciculata	Chafa2634S19778	a
Angiosperms	Fabales	Fabaceae	Chamaecrista fasciculata	Chafa3590S09345	b
Angiosperms	Fabales	Fabaceae	Faidherbia albida	Faial02347g0039.1	a
Angiosperms	Fabales	Fabaceae	Faidherbia albida	Faial00755g0007.1	b
Angiosperms	Rosales	Rosaceae	Pyrus communis	PCP015092.1
Angiosperms	Rosales	Rosaceae	Pyrus communis	PCP027439.1
Angiosperms	Rosales	Rhamnaceae	Discaria trinervis	Distr618S26399
Angiosperms	Rosales	Rhamnaceae	Discaria trinervis	Distr1464S14701
Angiosperms	Rosales	Moraceae	Morus notabilis	L484_006700
Angiosperms	Rosales	Moraceae	Morus notabilis	L484_014214
Angiosperms	Fagales	Fagaceae	Castanea mollissima	maker-scaffold04375-augustus-gene-0.14-mRNA-1
Angiosperms	Fagales	Fagaceae	Castanea mollissima	maker-scaffold10273-snap-gene-0.8-mRNA-1
Angiosperms	Cucurbitales	Datiscaceae	Datisca glomerata	Datgl257S25708
Angiosperms	Cucurbitales	Datiscaceae	Datisca glomerata	Datgl1149S18897
Angiosperms	Cucurbitales	Begoniaceae	Begonia fuchsiodes	Begfu2602S28009
Angiosperms	Cucurbitales	Begoniaceae	Begonia fuchsiodes	Begfu91256S43446
Angiosperms	Brassicales	Brassicaceae	Arabidopsis halleri	Ah7G17950.1	a
Angiosperms	Brassicales	Brassicaceae	Arabidopsis halleri	Ah6G36730.1	b
Angiosperms	Brassicales	Brassicaceae	Arabidopsis lyrata	AL7G29840.t1	a
Angiosperms	Brassicales	Brassicaceae	Arabidopsis lyrata	AL6G45590.t1	b
Angiosperms	Brassicales	Brassicaceae	Arabidopsis thaliana	At4g23570.1	a
Angiosperms	Brassicales	Brassicaceae	Arabidopsis thaliana	At4g11260.1	b
Angiosperms	Brassicales	Brassicaceae	Boechera stricta	Bostr.7867s0154.1	a
Angiosperms	Brassicales	Brassicaceae	Boechera stricta	Bostr.25463s0197.1	b
Angiosperms	Brassicales	Brassicaceae	Brassica oleraceae capitata	Bol042107	a
Angiosperms	Brassicales	Brassicaceae	Brassica oleraceae capitata	Bol006784	b
Angiosperms	Brassicales	Brassicaceae	Brassica rapa	Brara.C04693.1	a
Angiosperms	Brassicales	Brassicaceae	Brassica rapa	Brara.C02674.1	b1
Angiosperms	Brassicales	Brassicaceae	Brassica rapa	Brara.I02475.1	b2
Angiosperms	Brassicales	Brassicaceae	Capsella grandiflora	Cagra.1226s0019.1	a
Angiosperms	Brassicales	Brassicaceae	Capsella grandiflora	Cagra.9380s0002.1	b
Angiosperms	Brassicales	Brassicaceae	Capsella rubella	Carub.0007s1759.1	a
Angiosperms	Brassicales	Brassicaceae	Capsella rubella	Carub.0006s3011.1	b
Angiosperms	Brassicales	Brassicaceae	Eutrema salsugineum	Thhalv10025590m	a
Angiosperms	Brassicales	Brassicaceae	Eutrema salsugineum	Thhalv10028764m	b
Angiosperms	Brassicales	Cleomaceae	Tarenaya hassieriana	XM_010542935.2	a
Angiosperms	Brassicales	Cleomaceae	Tarenaya hassieriana	XM_010540510.2	b
Angiosperms	Malvales	Malvaceae	Gossypium raimondii	Gorai.003G069500.1
Angiosperms	Malvales	Malvaceae	Gossypium raimondii	Gorai.004G116900.1
Angiosperms	Malvales	Malvaceae	Gossypium raimondii	Gorai.008G273400.1
Angiosperms	Caryophyllales	Caryophyllaceae	Dianthus caryophyllus	Dca6996.1
Angiosperms	Caryophyllales	Caryophyllaceae	Dianthus caryophyllus	Dca61263.1
Angiosperms	Ericales	Ericaceae	Ledum palustre	2018214_WXVX
Angiosperms	Ericales	Ericaceae	Ledum palustre	2075198_WXVX
Angiosperms	Ericales	Ericaceae	Rhododendron scopulorum	2014340_PPPZ
Angiosperms	Ericales	Ericaceae	Rhododendron scopulorum	2016177_PPPZ
Angiosperms	Ericales	Ericaceae	Rhododendron williamsianum	LG10_ordered_scaffold_4_38891_44322_C3L33_16403
Angiosperms	Ericales	Ericaceae	Rhododendron williamsianum	LG05_ordered_scaffold_41_222874_231951_C3L33_08525
Angiosperms	Ericales	Ericaceae	Sarcodes sanguinea	2010141_SERM
Angiosperms	Ericales	Ericaceae	Sarcodes sanguinea	2051657_SERM
Angiosperms	Asterales	Asteraceae	Helianthus annuus	HanXRQChr13g0392421
Angiosperms	Asterales	Asteraceae	Helianthus annuus	HanXRQChr14g0462581
Angiosperms	Solanales	Solanaceae	Capsicum annuum	CA03g25600
Angiosperms	Solanales	Solanaceae	Capsicum annuum	CA06g05830
Angiosperms	Solanales	Solanaceae	Petunia axillaris	Peaxi162Scf00444g00317.1
Angiosperms	Solanales	Solanaceae	Petunia axillaris	Peaxi162Scf00618g00626.1
