## Supplementary material for "Stepwise and lineage-specific divergence of a major immune co-chaperone complex in leptosporangiate ferns": Table S3

### Sheet: Sheet1
Primer Name	Primer Sequence	Purpose	Reference
CrRAR1-B1f	AAAAAGCAGGCTtcATGGCGGTACGGTGCCAGAGA	Cloning CrRAR1 from C. richardii cDNA library
CrRAR1-B2s	AGAAAGCTGGGTCTAGCTTCCACAATGCCATCC
CrSGT1-B1f	AAAAAGCAGGCTtcATGATGGAGAAGGTCAGAGTTATGG	Examining and Cloning CrSGT1 paralogs from C. richardii cDNA library	referred to p1 in supplementary figure 1A
CrSGT1-Nfrag-B2s	AGAAAGCTGGGTCTACTTTCCAAGAGAAGTTTCCATTTC		referred to p3 in supplementary figure 1A
CrSGT1-Cfrag-B1f	AAAAAGCAGGCtcATGTTTCATTTTTCAGCCATTACAAGTAC		referred to p2 in supplementary figure 1A
CrSGT1-B2s	AGAAAGCTGGGTCTAGGTCTCCCACTTCTTCATTTCC		referred to p4 in supplementary figure 1A
CrACT1-RT-F	AATGAGTTACGTGTGGCACC	To amplify CrACT1 from C. richardii cDNA library; positive control for RT-PCR
CrACT1-qR	AGGAAGTTCGTAACTCTTCTCCAA		Plackett et al. eLife (2018)
AtSGT1b-intIS_Fw	aatGGTCTCaTCTCTGAGTGTTGTCATTGATGTT	Primers to introduce I193S mutation into AtSGT1b E191I variant
AtSGT1b-intIS_Rv	aatGGTCTCagagaCTGAATACCAAACTCGACAGT
AtSGT1b-intSK_Fw	aatGGTCTCaaaggTTGTCATTGATGTTGCTGG	Forward primer to introduce S195K mutation into AtSGT1b variants
AtSGT1b-EIintSK_Rv	aatGGTCTCaccttCAGAATCTGAATACCAAACTC	Reverse primer to introduce S195K mutation into AtSGT1b E191I variant
AtSGT1b-ISintSK_Rv	aatGGTCTCaccttCAGAGACTGCTCACCAAAC	Reverse primer to introduce S195K mutation into AtSGT1b I193S variant
AtSGT1b_EIISintSK_Rv	aatGGTCTCaccttCAGAGACTGAATACCAAACTC	Reverse primer to introduce S195K mutation into AtSGT1b E191I I193S variant
AtSGT1b_BsaI-Rv2	aatGGTCTCaCGAATCAATACTCCCACTTCTTGAG	Reverse primer for Golden Gate-based mutation introduction to AtSGT1b variants
AtSGT1b_B1f	AAAAAGCAGGCTtcATGGCCAAGGAATTAGCAGAG	Primers to subclone AtSGT1b multiple variants into Gateway system
AtSGT1b_B2s	AGAAAGCTGGGTTCAATACTCCCACTTCTTGAG
CrR-FI_BsaI-Fw	aatGGTCTCaattaATGCAAAGCAAACATGCAAG	Primers to introduce F151I mutation into CrRAR1
CrR-FI_BsaI-Rv	aatGGTCTCataatATCCGCCACTCGGGG
BsaI-CrRAR1_Fw	aatGGTCTCaAATGGCGGTACGGTGC	Primers to clone CrRAR1 into Golden Gate-based split GAL4 Ruby assay system
BsaI-CrRAR1_Rv	aatGGTCTCaAAGCCTAGCTTCCACAATGCCATCC
BsaI-AtRAR1-Fw	aatGGTCTCaAATGGAAGTAGGATCTGCAACG	Primers to clone AtRAR1 into Golden Gate-based split GAL4 Ruby assay system
BsaI-AtRAR1-Rv	aatGGTCTCaAAGCTCAGACCGCCGGATCAG
CrSGT1_BsaI-Fw	aatGGTCTCaAATGATGGAGAAGGTCAGAGTTATG	Primers to clone CrSGT1 into Golden Gate-based split GAL4 Ruby assay system
CrSGT1_BsaI-Rv	aatGGTCTCaCGAAccGGTTTCCCACTTCTTCATTTCCATGC
AtSGT1b_BsaI-Fw	aatGGTCTCaAATGGCCAAGGAATTAGCAGAG	Primers to clone AtSGT1b into Golden Gate-based split GAL4 Ruby assay system
AtSGT1b-ns_BsaI-Rv	aatGGTCTCaCGAAccATACTCCCACTTCTTGAGCTC
