## Supplementary material for "Stepwise and lineage-specific divergence of a major immune co-chaperone complex in leptosporangiate ferns": Table S4

### Sheet: Sheet1
Source of sequence	Gene	synthesized CDS
Hymenophyllum dentatum	HdRAR1 (yeast optimized)	ATGGCTATGGATCCTCAACAGCAGCAGAGATGCCAGAGAATTGGTTGCGCTGCTTTCTTCAGCCCTGACACCAATGTGGAAGATAGCTGCTGCTATCACCCTGGTCCTTTGTTCCACGATGGTGGCAAAGAGTGGTCTTGCTGCAAGCAGAGGTCCTACGATTTCAGCCTGTTCCTGGATATTCCTGGTTGCACTACTGGCAAGCACACCTCTGAAAAGCCTCAGTCTGTGATCGCTTCTACCCAGAAGGCTTCTTTCGCTCGGGTTGAGAATAGCGGCTGCAATGATTCTAGAGGCGCTTGCTCTAGATGCAGGCAGGGATTTTTCTGCTCTGATCACGGTCCTAAGTCTGCCGTGATTGCTACCTCTAAGCTGGACCTGTCTGAGACTAAGCAGGAT…
Hymenophyllum dentatum	HdSGT1 (yeast optimized)	ATGGCTGAGGATCTTGAGGAACAAGCTACCGCTGCTCTGATCGATGATGATTACGAGCTTGCTGTGGACCTGTTCACCAAGGCTATTTCTGCTGCTCCTTCTAACGCTCTGCTTCTGGTTTCTAGGGCTCAAGCTCACATCAAGCTGCAGAACTTCACCGATGCTATCGCTGATGCTAACAGGGCTATTGAGCTGAACCCGAGCCTTTCTAAGGCTTACTTGAGAAAGGGTGCCGCCTGCTTCTCACTTGAAGAGTATCAGACTGCCAAGAGCGCTTTCGTTGCTGGTGCTGAACTTGAGCCGTCCTCCTCAAATCTTAAGACCTGGATCAAGAAGTGCGACGTTGCACTGGCTGAAGAGTTCGCTTCTAATGGTGAGCAGGCCGCTATTCGGAACCTG…
Osmunda sp.	OspRAR1 (yeast optimized)	ATGTCTACCACTGCTTCTCAACCTCAGCAGCAGAGATGCCAGAGGATTGGTTGTGACGCTATCTTCAACCCTGAGAACAACCCAGAGGATGGCTGCCATTATCATCCTGGTCCTCCACTTTTCCACGATGGTGGTAAAGAGTGGTCTTGCTGCAAGCAGAGGTCCCACGATTTCAGCCTGTTCCTTGCTATTCCTGGTTGCTCTACTGGCAAGCACACTTCTGAAAAGCCTCAGATGAAGGCTGCTCCGTCACCGAACAAGTCTTTCGTTACTCCTGTGGGCAACAGCGGTTACCATGAGTCTAGAGTTGCTTGCTCTAGGTGCTCTCAGGGCTTCTTCTGTTCTGATCATGGTTCTAGGCCTGCCACCAACATCATCAGCAAGCCTGATGACAGCAAA…
Osmunda sp.	OspSGT1 (yeast optimized)	ATGGCTGACGAACTTGAGAAGCAGGCTAATGCTGCTTTCGTGGATGAGGATTTCGAGCTGGCTGTGGACTTGTTCAGCAAGGCTATCAGCAGCGATCCTGACAACGCTTCTCTGTTCAACAGAAGGGCTCAAGCCCACATCAAGCTTCAGAATCATACCGATGCTGTGGCTGACGCTAACAGGGCTATTGAGCTTGATCCGAGCCTGTCTAAGGCTTACCTTAGGAAGGGTATCGCCTGCTTCAGCCTTGAAGAGTTCCAAACTGCTAAGGCAGCTTTCGTTGCTGGTGCTGCTCTTGAGGCTACCAACTCTTCATTCAAGACCTGGATCCAAAAGTGCGACGACGCTCTTGCTGAAGAGGCTGCTACTACTGGTGATTACTCCGCTGTTAAGGTTCAC…
Ancestral state reconstruction of fern SGT1	Anc (Ancestral state)	ATGGCTGATGAATTGGAAAAACAAGCTAATGCTGCATTTGTTGATGAAGATTTTGAATTGGCTGTTGATTTGTTTACTCAAGCTATTTCTTCTGATCCTGATAATGCTTCTTTGTTTGTTTCTAGAGCTCAAGCTCATATTAAATTGCAAAATTATACTGATGCTGTTGCTGATGCTAATAGAGCTATTGAATTGAATCCATCTTTGTCTAAAGCTTATTTGAGAAAAGGTATTGCTTGTTTTTCTTTGGAAGAATATCAAACTGCTAAAGCTGCTTTTGTTGCTGGTGCTGAATTGGAACCAACTAATTCTTCTTTTAAAACTTGGATTCAAAAATGTGACGCAGCTTTGGCTGAAGAAGCTGCTACTAATGGTGATCATTTGGCTGTTAAAGTTCAT…
Ancestral state reconstruction of fern SGT1	Int1a (Intermediate state 1a)	ATGGCTGATGAATTGGAAAAACAAGCTAATGCAGCTTTTGTCGATGAAGATTTTGAATTGGCTGTTGATTTGTTTACTCAAGCTATTGCTGCTGATCCAAATAATGCTTCTTTGTTGGTTTCTAGAGCTCAAGCTCATATTAAATTGGAAAATTTTACTGATGCTGTTGCTGATGCTAATAGAGCTATTGAATTGAATCCATCTTTGTCTAAAGCTTATTTGAGAAAAGGTATTGCTTGTTTTTCTTTGGAAGAATATGAAACTGCTAAAGCTGCTTTTGTTGCTGGTGCTGAATTGGAACCATCTAATTCTAATTTTAAAACTTGGATTAAAAAATGTGATGCTGCATTAGCTGAAGAAGCTGCTTCTAATGGTGATCAATTGGCTGAAGAAAAATTG…
Ancestral state reconstruction of fern SGT1	Int1b (Intermediate state 1a)	ATGGCTGATGAATTGGAAAAACAAGCTAATGCAGCTTTTGTCGATGAAGATTTTGAATTGGCTGTTGATTTGTTTACTCAAGCTATTGCTGCTGATCCAAATAATGCTTCTTTGTTGGTTTCTAGAGCTCAAGCTCATATTAAATTGGAAAATTTTACTGATGCTGTTGCTGATGCTAATAGAGCTATTGAATTGAATCCATCTTTGTCTAAAGCTTATTTGAGAAAAGGTATTGCTTGTTTTTCTTTGGAAGAATATGAAACTGCTAAAGCTGCTTTTGTTGCTGGTGCTGAATTGGAACCATCTAATTCTAATTTTAAAACTTGGATTAAAAAATGTGATGCTGCATTAGCTGAAGAAGCTGCTTCTAATGGTGATCAATTGGCTGAAGAAAAATTG…
Ancestral state reconstruction of fern SGT1	Int2 (Intermediate state 1a)	ATGGCTGATGAATTGGAAAAACAAGCTAATGCAGCTTTTGTCGATGAAGATTTTGAATTGGCTGTTGATTTGTTTACTCAAGCTATTGCTGCTGATCCAAAAAATGCTTCTTTGTTGGTTTCTAGAGCTCAAGCTCATATTAAATTGGAAAATTTTACTGATGCTGTTGCTGATGCTAATAGAGCTATTGAATTGAATCCATCTTTGTCTAAAGCTTATTTGAGAAAAGGTATTGCTTGTTTTTCTTTGGAAGAATATGAAACTGCTAAAGCTGCTTTTGTTGCTGGTGCTGAATTGGAACCATCTAATTCTAATTTTAAAACTTGGATTAAAAAATGTGATGCTGCTTTGGCTGAAGAAGCAGCTTCTAATGGTGCTCAATTGGCTGAGGAAAAATTG…
Ancestral state reconstruction of fern SGT1	Int3a (Intermediate state 1a)	ATGGCTGAAGAATTGGAAAAACAAGCTAATGCTGCTTTTGTTGATGAAGATTTTGAATTGGCTGTTGATTTGTTTACTCAAGCTATTGCTGCTGATCCAAATAATGCTGCTTCTTTGTTGGTTTCTAGAGCTCAAGCTCATATTAAATTGGAAAATTTTACTGATGCTGTCGCTGATGCTAATAGAGCTATTGAATTGAATCCATCTTTGTCTAAAGCTTATTTGAGAAAAGGTATTGCTTGTTTTTCTTTGGAAGAATATGAAACTGCTAAAGCTGCTTTTGCTGCTGGTGCTAAATTGGAACCATCTAATTCTATTTTTAAATCTTGGATTAAAAAATGTGATGCTGCTATTGCTGAAGAAGCTGCTTCTACTGGTTCTCAATTGGCTGAAGAAAAA…
Ancestral state reconstruction of fern SGT1	Int3b (Intermediate state 1a)	ATGGCTGAAGAATTGGAAAAACAAGCTAATGCTGCTTTTGTTGATGAAGATTTTGAATTGGCTGTTGATTTGTTTACTCAAGCTATTGCTGCTGATCCAAATAATGCTGCTTCTTTGTTGGTTTCTAGAGCTCAAGCTCATATTAAATTGGAAAATTTTACTGATGCTGTCGCTGATGCTAATAGAGCTATTGAATTGAATCCATCTTTGTCTAAAGCTTATTTGAGAAAAGGTATTGCTTGTTTTTCTTTGGAAGAATATGAAACTGCTAAAGCTGCTTTTGCTGCTGGTGCTAAATTGGAACCATCTAATTCTATTTTTAAATCTTGGATTAAAAAATGTGATGCTGCTATTGCTGAAGAAGCTGCTTCTACTGGTTCTCAATTGGCTGAAGAAAAA…
Ancestral state reconstruction of fern SGT1	Div (Diverged state)	ATGGCTGAAGAATTGGAAAAACAAGCTAATGCTGCTTTTTTGGATGAAGATTTTGATTTGGCTGTTGATTTGTTTACTCAAGCTATTGCTGCTGATCCAAATAATGCTGCTTCTTTGTTGGTTTCTAGAGCTCAAGCTCATATTAAATTGGAAAATTTTACTGATGCTGTTGCTGATGCAAATAGAGCTATTGAATTAAATCCATCAATTTCTAAGGCTTATTTGAGAAAAGGTATTGCTTGTTTTTCTTTGGAAGAATATGAAACTGCTAAAGCTGCTTTTGCTGCTGGTGCTAATTTGGAACCATCATCTTCTGTTTATAAATCTTGGATTAAAAAATGTGATGCTGCTATTGCTGAAGAAGCTGCTTCTACTGGTTCTCAATTGGCTGAAGAAAAA…
