## Supplementary material for "Stepwise and lineage-specific divergence of a major immune co-chaperone complex in leptosporangiate ferns": Table S5

### Sheet: Sheet1
Ancestral state ID	Position	Predicted amino acid						Predicted codon						Node ID in raw data
		Amino acid 1	Possibility	Amino acid 2	Possibility	Amino acid 3	Possibility	Codon 1	Possiblity	Codon 2	Possiblity	Codon 3	Possiblity
Ancestral (Anc)	191E	E	0.9783					GAG	0.9767					7
	193I	F	0.9885					CAA	0.9992
	195S	S	1					TTT	0.9877
Intermediate 1 (Int 1)	191E	V	0.9983					GTG	0.9981					9
	193I	F	0.4209	Y	0.402	S	0.1721	TTT	0.4208	TAT	0.4019	TCT	0.1721
	195S	S	0.9999					AGT	0.9997
Intermediate 2 (Int 2)	191E	V	0.9999					GTG	0.9996					12
	193I	S	0.5892	F	0.3435	Y	0.0549	TCT	0.5882	TTT	0.3433	TAT	0.0549
	195S	S	0.9887					AGT	0.9875
Intermediate 3 (Int 3)	191E	V	1.0001					GTG	0.9997					14
	193I	S	0.6257	F	0.3521			TCT	0.6254	TTT	0.352
	195S	S	0.5735	R	0.4264			AGT	0.5711	AGG	0.4238
Intermediate 4 (Int 4)	191E	V	0.9997					GTG	0.9992					10
	193I	Y	0.8985	F	0.0744			TAT	0.8982	TTT	0.0744
	195S	S	1					AGT	0.9998
Intermediate 5 (Int 5)	191E	V	0.9999					GTG	0.9966					13
	193I	S	0.6835	F	0.1477	C	0.1242	TCT	0.6499	TTT	0.1465	TGT	0.1232
	195S	S	0.985					AGT	0.9837
Intermediate 6 (Int 6)	191E	V	0.9998					GTG	0.9903					15
	193I	F	0.9801					TTT	0.9793
	195S	S	0.5852	R	0.4147			AGT	0.5813	AGG	0.4084
Diverged (Div)	191E	V	1					GTG	0.9999					19
	193I	S	0.9957					TCT	0.9954
	195S	R	0.9941					AGG	0.9927
